# Genetic diversity of *Anopheles coustani* in high malaria transmission foci in southern and central Africa

**DOI:** 10.1101/2020.04.04.020537

**Authors:** Ilinca I. Ciubotariu, Christine M. Jones, Tamaki Kobayashi, Thierry Bobanga, Mbanga Muleba, Julia C. Pringle, Jennifer C. Stevenson, Giovanna Carpi, Douglas E. Norris, for the Southern and Central Africa International Centers of Excellence for Malaria Research

## Abstract

Despite ongoing malaria control efforts implemented throughout sub-Saharan Africa, malaria remains an enormous public health concern. Current interventions such as indoor residual spraying with insecticides and use of insecticide-treated bed nets are aimed at targeting the key malaria vectors that are primarily endophagic and endophilic. While these control measures have resulted in a substantial decline in malaria cases and continue to impact indoor transmission, the importance of alternative vectors for malaria transmission has been largely neglected. *Anopheles coustani,* an understudied vector of malaria, is a species previously thought to exhibit mostly zoophilic behavior. However, recent studies from across Africa bring to light the contribution of this and ecologically similar anopheline species to human malaria transmission. Like many of these understudied species, *An. coustani* has greater anthropophilic tendencies than previously appreciated, is often both endophagic and exophagic, and carries *Plasmodium falciparum* sporozoites. These recent developments highlight the need for more studies throughout the geographic range of this species and the potential need to control this vector. The aim of this study was to explore the genetic variation of *An. coustani* mosquitoes and the potential of this *Anopheles* species to contribute to malaria parasite transmission in high transmission settings in Nchelenge District, Zambia, and the Kashobwe and Kilwa Health Zones in Haut-Katanga Province, the Democratic Republic of the Congo (DRC). Morphologically identified *An. coustani* specimens that were trapped outdoors in these study sites were analyzed by PCR and sequencing for species identification and blood meal sources, and malaria parasite infection was determined by ELISA and qPCR. Fifty specimens were confirmed to be *An. coustani* by the analysis of mitochondrial DNA cytochrome *c* oxidase subunit I (COI) and ribosomal internal transcribed spacer region 2 (ITS2). Further, maximum likelihood phylogenetic analysis of COI and ITS2 sequences revealed two distinct phylogenetic groups within this relatively small regional collection. Our findings indicate that both *An. coustani* groups have anthropophilic and exophagic habits and come into frequent contact with *P. falciparum,* suggesting that this potential alternative malaria vector might elude current vector controls in Northern Zambia and Southern DRC. This study sets the groundwork for more thorough investigations of bionomic characteristics and genetic diversity of *An. coustani* and its contribution to malaria transmission in these regions.
