## Supplementary Table 1 for "Genetic diversity of *Anopheles coustani* in high malaria transmission foci in southern and central Africa"

### Sheet: Sheet1
	CSP ELISA	qPCR parasite load	BLOODMEAL PCR	Group by COI Phylogeny	Group by ITS2 Phylogeny	GenBank Accession # (COI)	COI Identity	Percent Identity (COI)	BLAST E-value (COI)	GenBank Accession # (ITS2)	ITS2 Identity	Percent Identity (ITS2)	BLAST E-value (ITS2)
ZAMBIA FEMALES
010001	Negative	UNDETERMINED	HUMAN	A	A	MK016543	An. coustani	100	0	MK592025	An. coustani	91.36	0
010002	Negative	UNDETERMINED		A	A	MK016544	An. coustani	99.82	0	MK592026	An. coustani	97.87	0
010006	Negative	UNDETERMINED		A	A	MK016545	An. coustani	100	0	MK592028	An. coustani	91.52	0
010007	Negative	0.23	GOAT	B	B	MK016546	An. coustani	96.54	0	MK592029	An. yatsushiroensis	85.91	5e-33
010014	Negative	1.98	GOAT + HUMAN	B	B	MK016548	An. coustani	96.72	0	MK592032	An. yatsushiroensis	85.91	5e-33
010015	Negative	1.38		B	B	MK016549	An. coustani	96.72	0	MK592033	An. yatsushiroensis	85.91	5e-33
210047	Negative	3.18		B	B	MK016555	An. coustani	96.72	0	MK592040	An. yatsushiroensis	85.91	5e-33
260001	Negative	0.11	GOAT + HUMAN	B	B	MK592043	An. coustani	96.54	0	MK592043	An. yatsushiroensis	85.91	5e-33
260002	Negative	UNDETERMINED		A	A	MK592044	An. coustani	99.09	0	MK592044	An. coustani	91.34	0
260003	Negative	UNDETERMINED	HUMAN	A	A	MK592045	An. coustani	99.82	0	MK592045	An. coustani	98.05	0
260005	Negative	0.44	GOAT	A	A	MK592047	An. coustani	99.82	0	MK592047	An. coustani	97.87	0
270003	Negative	UNDETERMINED		A	A	MK592049	An. coustani	99.09	0	MK592049	An. coustani	91.34	0
270020	Negative	UNDETERMINED		A	A	MK592053	An. coustani	100	0	MK592053	An. coustani	91.34	0
270021	Negative	UNDETERMINED		A	A	MK592054	An. coustani	100	0	MK592054	An. coustani	91.34	0
270027	Negative	UNDETERMINED		A	A	MK592055	An. coustani	99.64	0	MK592055	An. coustani	97.87	0
270029	Negative	0.65		A	A	MK592056	An. coustani	100	0	MK592056	An. coustani	91.34	0
270036	Negative	UNDETERMINED		A	A	MK592061	An. coustani	98.91	0	MK592061	An. coustani	91.34	0
400512	Negative	UNDETERMINED		A	A	MK592066	An. coustani	99.09	0	MK592066	An. coustani	91.34	0
400513	Negative	1.37	GOAT + HUMAN	B	B	MK592067	An. coustani	96.72	0	MK592067	An. yatsushiroensis	85.91	5e-33
400527	Negative	UNDETERMINED		A	A	MK592070	An. coustani	99.82	0	MK592070	An. coustani	98.4	0
480090	Negative	0.41	GOAT	B	B	MK592072	An. coustani	96.54	0	MK592072	An. yatsushiroensis	85.91	5e-33
480130	Negative	1.37		B	B	MK592073	An. coustani	96.9	0	MK592073	An. yatsushiroensis	85.91	5e-33
480151	Negative	UNDETERMINED		B	B	MK592076	An. coustani	96.72	0	MK592076	An. yatsushiroensis	85.91	5e-33
480152	Negative	4.52	GOAT	B	B	MK592077	An. coustani	96.54	0	MK592077	An. yatsushiroensis	85.91	5e-33
DRC FEMALES
182	Negative	UNDETERMINED		B	B	MT268709	An. coustani	96.54	0	MK592014	An. yatsushiroensis	85.91	5e-33
194	Negative	UNDETERMINED		B	B	MT268710	An. coustani	96.72	0	MK592015	An. yatsushiroensis	85.91	5e-33
231	Negative	UNDETERMINED	HUMAN	A	A	MT268711	An. coustani	98.73	0	MK592016	An. coustani	97.51	0
244	Negative	UNDETERMINED		A	A	MT268712	An. coustani	99.64	0	MK592017	An. coustani	98.05	0
262	Negative	UNDETERMINED		A	A	MT268713	An. coustani	98.73	0	MK592018	An. coustani	97.51	0
265	Negative	UNDETERMINED		B	B	MT268714	An. coustani	96.72	0	MK592019	An. yatsushiroensis	85.91	5e-33
283	Negative	UNDETERMINED		A	A	MT268715	An. coustani	98.73	0	MK592020	An. coustani	97.51	0
284	Negative	UNDETERMINED		A	A	MT268716	An. coustani	99.82	0	MK592021	An. coustani	98.05	0
286	Negative	UNDETERMINED		A	A	MT268717	An. coustani	99.46	0	MK592022	An. coustani	95.71	0
288	Negative	UNDETERMINED		B	B	MT268718	An. coustani	96.54	0	MK592023	An. yatsushiroensis	85.91	5e-33
290	Negative	UNDETERMINED		A	A	MT268719	An. coustani	98.73	0	MK592024	An. coustani	97.51	0
ZAMBIA MALES
010005	Negative	N/A		B	B	MT268720	An. coustani	96.54	0	MK592027	An. yatsushiroensis	85.91	5e-33
010013	Negative	N/A		B	B	MT268721	An. coustani	96.9	0	MK592031	An. yatsushiroensis	85.91	5e-33
010022	Negative	N/A		B	B	MT268722	An. coustani	96.36	0	MK592034	An. yatsushiroensis	85.91	5e-33
210014	Negative	N/A		B	B	MT268723	An. coustani	96.72	0	MK592038	An. yatsushiroensis	85.91	5e-33
210049	Negative	N/A		B	B	MT268724	An. coustani	96.72	0	MK592041	An. yatsushiroensis	85.91	5e-33
210050	Negative	N/A		B	B	MT268725	An. coustani	96.54	0	MK592042	An. yatsushiroensis	85.91	5e-33
260004	Negative	N/A		B	B	MT268726	An. coustani	96.72	0	MK592046	An. yatsushiroensis	85.91	5e-33
270014	Negative	N/A		B	B	MT268727	An. coustani	96.71	0	MK592050	An. yatsushiroensis	85.91	5e-33
270015	Negative	N/A		B	B	MT268728	An. coustani	96.54	0	MK592051	An. yatsushiroensis	85.91	5e-33
270016	Negative	N/A		B	B	MT268729	An. coustani	96.72	0	MK592052	An. yatsushiroensis	85.91	5e-33
270032	Negative	N/A		B	B	MT268730	An. coustani	96.37	0	MK592057	An. yatsushiroensis	85.91	5e-33
270033	Negative	N/A		B	B	MT268731	An. coustani	96.72	0	MK592058	An. yatsushiroensis	85.91	5e-33
270034	Negative	N/A		B	B	MT268732	An. coustani	96.72	0	MK592059	An. yatsushiroensis	85.91	5e-33
270035	Negative	N/A		B	B	MT268733	An. coustani	96.54	0	MK592060	An. yatsushiroensis	85.91	5e-33
400149	Negative	N/A		B	B	MT268734	An. coustani	96.54	0	MK592064	An. yatsushiroensis	85.91	5e-33
